# Visual experience-driven switch in endothelial metabolic transporters is essential for cerebrovascular maturation

**DOI:** 10.64898/2026.10.26.762059

**Authors:** Namsuk Kim, Eun-Young Choi, Sehyun Chae, Jin-Young Jeong, Hyong Kyu Kim, Won-Jong Oh

**Author notes:** These authors contributed equally to this work (Namsuk Kim, Eun-Young Choi, Sehyun Chae). Corresponding author: Namsuk Kim, Neurovascular Biology Laboratory, Department of Neuroscience, Korea Brain Research Institute, Daegu 41062, South Korea.; Won-Jong Oh, Neurovascular Biology Laboratory, Department of Neuroscience, Korea Brain Research Institute, Daegu 41062, South Korea.

## Abstract

Angiogenesis and blood‒brain barrier (BBB) maturation are tightly regulated by coordinated interactions among neuronal, glial, and endothelial cells. Although neuronal activity is essential for postnatal cerebrovascular development, how it is translated into endothelial programs that coordinate vascular maturation remains unknown. Here, we show that visual experience drives metabolic reprogramming in brain endothelial cells by decreasing the lactate transporter MCT1 while increasing the glucose transporter GLUT1, a switch that is essential for proper vascular development. Sustained endothelial expression of MCT1 impaired vascular development and BBB maturation, resulting in vascular leakage. Mechanistically, the developmental decline in TGF-β signaling drives the endothelial MCT1-to-GLUT1 transition. Endothelial-derived TGF-β1 further reinforces the immature angiogenic state through a lactate-dependent autocrine positive feedback loop, whereas sensory experience promotes astrocyte maturation, which attenuates endothelial TGF-β signaling, potentially by changing perivascular environment. Together, our findings identify a neuron‒astrocyte‒endothelial metabolic signaling axis that links sensory experience to endothelial metabolic reprogramming and coordinates the transition from angiogenesis to BBB maturation.
