## Supplementary_Table for "Visual experience-driven switch in endothelial metabolic transporters is essential for cerebrovascular maturation"

### Sheet: Sheet1
Gene symbol	Forward primer (5′–3′)	Reverse primer (5′–3′)
Tek (Tie2)	CCCTCCTCAACCAGAAAACA	GCCCTTGAGCTGGTACTGAG
Mfsd2a	CGATGACTTCCACCTGAAACACC	AACCTGAGCTGCTGGCTTCTTCT
Syt1	CTTTGCCATCTTCGCCTTTG	TTTAACGCAGGAGGGTGCAT
Pdgfrb	CACCTTCTCCAGTGTGCTGA	GGAGTCCATAGGGAGGAAGC
Gfap	AAGCTCCAAGATGAAACCAACCTGA	GCAAACTTAGACCGATACCACTC
Cldn5	CCAGAGCAGAGGCACCAGA	AGACACAGCACCAGACCCAGA
Ocln	AGATTCCTCTGACCTTGAGTGTGG	TCCTGCTTTCCCCTTCGTG
Vcam1	GGAGAGACAAAGCAGAAGTGGA	CACACGTCAGAACAACCGAATC
Abcb1	TCATTGCGATAGCTGGAG	CAAACTTCTGCTCCCGAGTC
Tjp1	GATTTACCCGTCAGCCCTTCT	TCGCAAACCCACACTATCTCC
Hspb1	CTTCACCCGGAAATACACGCTC	GCCTCGAAAGTAACCGGAATGG
Timp3	AGTCCTGCTACTACTTGCCTTG	CAGGCGTAGTGTTTGGACTGAT
Fam107a	TGTACTCAGAGATCCAGAGGGAG	GCAGCTTCTTGGGTTTGATGAG
Rgcc	ATTCTCCAACCAACTCCTCTCC	TGTCCAGATCGGCAATGAAGTC
Mal	CTTCCCTGACTTGCTCTTCGTT	ACACAGACACAAACATCACCCA
Clic4	AAGGAATGACAGGCATCTGGAG	TGGTAAGTCTCTTGGCGACATC
Rpl38	GAAGGATGCCAAGTCTGTCAAG	CTGCTTCAGCTTCTCTGCCTTT
Gapdh	TGACGTGCCGCCTGGAGAAAC	CCGGCATCGAAGGTGGAAGAG
Slc16a1 (Mct1)	TGGTGTTATTGGAGGTCTTGGG	TTAAGTGGAGCCAGGGTAGAGA
Slc2a1 (Glut1)	GATCCCAGCAGCAAGAAGGTGA	GCGGTGGTTCCATGTTTGATTG
